# Molecular mimicry of plant cell-surface immune receptors by fungal secreted leucine-rich repeat proteins

**DOI:** 10.1101/2025.08.22.671746

**Authors:** Haider Ali, Elisha Thynne, Toby Ellis, Catherine Booth, Ruth Bates, Matthew S. Hope, Emma J. Wallington, Emma E. Crean, Leonhard Pachinger, Isabel M.L. Saur, Eva H. Stukenbrock, Graeme J. Kettles

## Abstract

- Leucine-rich repeat (LRR) receptor-like kinases (LRR-RLKs) are important plant immunity proteins. The wheat pathogen *Zymoseptoria tritici* produces many virulence effectors during infection; however, most remain uncharacterised. We identified a secreted protein from *Z. tritici* (ZtLRR) that consists of a single LRR domain and hypothesised that it mimics host LRR-RLKs to suppress plant immunity.
- We used transient expression to probe ZtLRR function related to production of reactive oxygen species (ROS) and cell death, two important immune processes. We used AlphaFold structural predictions with targeted yeast two-hybrid to demonstrate protein-protein interactions. Transgenic wheat allowed assessment of effector function in the natural host.
- ZtLRR suppressed ROS production and cell death in *N. benthamiana* with high potency. Structural predictions suggested high similarity to several plant LRR-RLKs and interaction with TaBAK1 was confirmed by targeted yeast two-hybrid. Transgenic wheat expressing ZtLRR was impaired in PAMP-triggered immunity (PTI) and had increased susceptibility to infection with compatible *Z. tritici*. We identified structural orthologs of ZtLRR in diverse fungal lineages and demonstrated that several of these proteins have similar immune-suppressing properties as ZtLRR.
- Our work demonstrates that molecular mimicry of host LRR-RLKs by phytopathogen sLRR effectors is effective at disrupting host immune pathways.
