## Supplementary material for "Molecular mimicry of plant cell-surface immune receptors by fungal secreted leucine-rich repeat proteins": Table S1

### Sheet: Sheet2
	Gene name	Organism1	Accession Code	E-Value	% AA Identity	Lifestyle	Pathogen (Yes/No/Potential)	Host range	Phylum	Class	Order	SignalP	SignalPeptide (Yes/No)	Likelihood of SP	EffectorP	SecretomeP (Non-classically Secreted)	TargetP (SignalPeptide)	Outcyte
	Bm sLRR	Bipolaris maydis	XP_014074701	0.000236	22.7	Necrotrophic pathogen	Yes	Maize	Ascomycota	Dothideomycetes	Pleosporales	Signal Peptide	Yes	0.9995
	Bs sLRR	Bipolaris sorokiniana	XP_007699928	3.2e-20	31.6	Hemibiotrophic pathogen	Yes	Barley, wheat	Ascomycota	Dothideomycetes	Pleosporales	Signal Peptide	Yes	0.9997
	Cc sLRR	Claroideoglomus candidum	CAG8583001	9.23e-11	38.5	Arbuscular mycorrhizal	No	unknown	Glomeromycota	Glomeromycetes	Glomerales	0	No	0.0002	Cytoplasmic/apoplastic effector	Yes (0.833)	No (0.0025)	UPS (0.5728)
	Co sLRR	Colletotrichum orbiculare	TDZ17107	1.37e-32	35.3	Hemibiotrophic pathogen	Yes	Cucurbits (cucumbers, melon, squash, watermelon, pumpkin)	Ascomycota	Sodariomycetes	Glomerellales	Signal Peptide	Yes	0.9996
	Ct sLRR	Colletotrichum tofieldiae	GKT89389	5.09e-27	32.3	Root endophyte	Potential	Arabidopsis	Ascomycota	Sodariomycetes	Glomerellales	Signal Peptide	Yes	0.9975
	Dc sLRR	Diaporthe citri	XP_043025201	2.94e-31	34.4	Hemibiotrophic pathogen	Yes	Citrus	Ascomycota	Sodariomycetes	Diaporthales	Signal Peptide	Yes	0.9991
	Fo sLRR	Fusarium oxysporum	KAH7460565	1.1e-12	24.6	Hemibiotrophic pathogen	Yes	Legumes/tomatoes/banana/tobacco	Ascomycota	Sodariomycetes	Hypocreales	Signal Peptide	Yes	0.9994
	Gm sLRR	Gigaspora margarita	KAF0543812	5.17e-08	29.1	Arbuscular mycorrhizal	No	unknown	Glomeromycota	Glomeromycetes	Diversisporales	0	No	0	Cytoplasmic/apoplastic effector	Yes (0.841)	No (0.0057)	UPS (0.513)
	Gpp sLRR	Globomyces pollinis-pini	KAI8901363	2.59e-16	39.1	Saprophytic	No	unknown	Chytridiomycota	Chytridiomycetes	Rhizophydiales	0	No	0	Cytoplasmic/apoplastic effector	Yes 0.713)	No (0.0016)	UPS (0.6183)
	Ma sLRR	Mucor ambiguus (Mucor circinelloides)	GAN07803	1.06e-14	31.8	Saprophytic/endophytic	Potential	Animal/plant/environmental	Mucoromycota	Mucoromycetes	Mucorales	Signal Peptide	Yes	0.9996
	Pi sLRR	Phytophthora infestans	XP_002901856	1.7e-10	31.6	Hemibiotrophic pathogen	Yes	Solanaceae (potatoes, tomatoes, pepper, eggplant)	Oomycota	Oomycetes	Peronosporales	0	No	0	Cytoplasmic effector	Yes (0.765)	No (0.0006)	UPS (0.54)
	Pl sLRR	Plenodomus lindquistii (Phoma macdonaldii, Leptosphaeria lindquistii)	KAI8941493	2.29e-16	29	Hemibiotrophic pathogen	Yes	Sunflower	Ascomycota	Dothideomycetes	Pleosporales	Signal Peptide	Yes	0.9995
	Rcc sLRR	Ramularia collo-cygni.	XP_023622000	2.46e-30	35.3	Hemibiotrophic pathogen	Yes	Barley	Ascomycota	Dothideomycetes	Mycosphaerellales	Signal Peptide	Yes	0.9997
	Rc sLRR	Rhynchosporium commune	CZS87867	2.1e-22	30	Hemibiotrophic pathogen	Yes	Grasses (barley)	Ascomycota	Leotiomycetes	Incertae sedis	Signal Peptide	Yes	0.9995
	Sm sLRR	Sphaerulina musiva	XP_016756765	1.36e-26	35.2	Necrotrophic pathogen	Yes	Populus spp.	Ascomycota	Dothideomycetes	Mycosphaerellales	0	No	0	Apoplastic Effector	Yes (0.824)	No (0.0019)	UPS (0.5164)
	Table S1. Summary of 15 fungal/oomycete sLRR orthologs cloned for functional characterisation.
	1sLRRs with immune-suppressive activity indicated (brown).
